# Integrated molecular analysis reveals two distinct subtypes of pure seminoma of the testis

**DOI:** 10.1101/2022.04.25.489437

**Authors:** Kirill E. Medvedev, Anna V. Savelyeva, Aditya Bagrodia, Liwei Jia, Nick V. Grishin

**Affiliations:** Department of Biophysics, University of Texas Southwestern Medical Center, Dallas, TX 75390, USA; Department of Urology, University of Texas Southwestern Medical Center, Dallas, TX 75390, USA; Department of Urology, University of California San Diego Health, La Jolla, CA 92037, USA; Department of Pathology, University of Texas Southwestern Medical Center, Dallas, TX 75390, USA; Department of Biochemistry, University of Texas Southwestern Medical Center, Dallas, TX 75390, USA

## Abstract

Testicular germ cell tumors (TGCT) are the most common solid malignancy in adolescent and young men, with a rising incidence over the past 20 years. Overall, TGCTs are second in terms of the average life years lost per person dying of cancer, and clinical therapeutics without adverse long-term side effects are lacking. Platinum-based regimens for TGCTs have heterogeneous outcomes even within the same histotype that frequently leads to under- and over-treatment. Understanding of molecular differences that lead to diverse outcomes of TGCT patients may improve current treatment approaches. Seminoma is the most common subtype of TGCTs, which can either be pure or present in combination with other histotypes. Here we conducted a computational study of 64 pure seminoma samples from The Cancer Genome Atlas, applied consensus clustering approach to their transcriptomic data and revealed two clinically relevant seminoma subtypes: seminoma subtype 1 and 2. Our analysis identified significant differences in pluripotency stage, activity of double stranded DNA breaks repair mechanisms, rates of loss of heterozygosity, DNA methylation, and expression of lncRNA responsible for cisplatin resistance between the subtypes. Seminoma subtype 1 is characterized by higher pluripotency state, while subtype 2 showed attributes of reprogramming into non-seminomatous TGCT. The seminoma subtypes we identified may provide a molecular underpinning for variable responses to chemotherapy and radiation. Translating these findings into clinical care may help improve risk stratification of seminoma, decrease overtreatment rates, and increase long-term quality of life for TGCT survivors.
