## Supplementary Table S1 for "Integrated molecular analysis reveals two distinct subtypes of pure seminoma of the testis"

### Sheet: Sheet1
73 differentially expressed genes identified using set of genes with filtered out immune cells’ transcripts
Log2FC < 0 refers to overexpression in Subtype1, Log2FC > 0 refers to overexpression in Subtype2
Ensembl ID	Gene name	baseMean	log2FoldChange	Adj P-value
ENSG00000166634.5	SERPINB12	13.66	-4.05507	8.25275e-09
ENSG00000234296.1	AL390961.1	7.4021	-3.27735	2.6785e-12
ENSG00000229825.1		5.10096	-2.95756	1.15185e-05
ENSG00000255356.2	AC007536.1	38.5959	-2.9383	2.04194e-06
ENSG00000221867.7	MAGEA3	121.596	-2.80978	3.11673e-05
ENSG00000198414.5	TATDN2P1	28.9172	-2.62688	3.47821e-07
ENSG00000254339.4	AC064802.1	19.6793	-2.56381	6.69456e-05
ENSG00000227269.1	AL162427.1	50.7036	-2.54474	8.18853e-07
ENSG00000101292.7	PROKR2	23.4009	-2.44178	6.01392e-06
ENSG00000248898.1	AC022126.1	7.3984	-2.40355	1.8222e-07
ENSG00000151952.13	TMEM132D	155.312	-2.40082	1.7517e-06
ENSG00000207001.1	SNORD116-2	5.76299	-2.38255	1.48849e-07
ENSG00000265660.1	MIR4664	7.09198	-2.36167	4.16777e-07
ENSG00000268750.5	AC010522.1	9.55039	-2.34184	1.64197e-10
ENSG00000170925.3	TEX13B	26.7658	-2.23165	0.00012724
ENSG00000242419.4	PCDHGC4	24.5697	-2.23099	7.22221e-11
ENSG00000228868.3	MYLKP1	8.7365	-2.19173	7.5732e-06
ENSG00000231811.2	AL159166.1	28.7808	-2.18964	1.44751e-07
ENSG00000230524.7	COL6A4P1	18.7035	-2.18455	2.04194e-06
ENSG00000197172.9	MAGEA6	58.7143	-2.18406	0.00091465
ENSG00000240665.1	LSP1P2	10.3582	-2.17456	1.29234e-05
ENSG00000242731.3	FAM86LP	39.8364	-2.16801	3.77485e-08
ENSG00000237464.1	AL031663.2	10.3164	-2.1584	6.68498e-06
ENSG00000254547.1	AC036111.1	18.8198	-2.13345	9.52961e-05
ENSG00000202322.1	RNA5SP131	7.04623	-2.1281	3.54161e-06
ENSG00000238116.2	Z95327.1	7.07998	-2.12709	9.69422e-08
ENSG00000235592.1	AC004674.2	18.2796	-2.09053	1.55619e-05
ENSG00000269662.1	BNIP3P39	12.7267	-2.08027	3.33034e-09
ENSG00000265717.1	AC103808.3	5.79555	-2.04941	3.31571e-05
ENSG00000265296.1	FEM1AP2	9.35205	-2.04883	1.44303e-05
ENSG00000249310.2	APOBEC3B-AS1	88.9029	-2.04045	1.50147e-05
ENSG00000147381.10	MAGEA4	1606	-2.02409	0.00480708
ENSG00000267245.1	AC008805.1	12.3699	-2.01894	2.50254e-08
ENSG00000186479.4	RGS7BP	38.5396	-2.01863	1.52425e-07
ENSG00000216307.2	AL136309.1	9.37901	-2.01609	1.47477e-08
ENSG00000189401.2	OTUD6A	338.296	-2.00001	0.00500878
ENSG00000231665.1	OGFOD1P1	79.7708	2.00646	1.51826e-09
ENSG00000147465.10	STAR	314.101	2.06087	2.59674e-06
ENSG00000232258.5	TMEM114	8.18264	2.06175	2.03341e-07
ENSG00000185291.9	IL3RA	1029.99	2.06737	4.17425e-08
ENSG00000234906.7	APOC2	14.9243	2.08449	9.40419e-07
ENSG00000174236.3	REP15	13.809	2.10401	7.12282e-07
ENSG00000259040.4	BLOC1S5-TXNDC5	21.3872	2.14766	1.51674e-08
ENSG00000198203.8	SULT1C2	559.496	2.15443	0.000133357
ENSG00000172724.10	CCL19	7623.79	2.21605	2.02006e-06
ENSG00000236700.4	LINC01010	133.418	2.2507	0.000868851
ENSG00000127324.7	TSPAN8	92.9981	2.25526	8.65656e-08
ENSG00000095970.15	TREM2	538.52	2.27611	1.10327e-06
ENSG00000215861.5	AC245297.1	109.917	2.30128	1.94682e-06
ENSG00000202402.1	RF00019	166.489	2.36874	1.47477e-08
ENSG00000100362.11	PVALB	15.5103	2.37793	4.87307e-07
ENSG00000225383.5	SFTA1P	7.13321	2.4047	1.51826e-09
ENSG00000128422.14	KRT17	18.9466	2.48155	4.16759e-10
ENSG00000137463.4	MGARP	26.2107	2.50776	4.31475e-07
ENSG00000251676.1	SNHG27	141.208	2.53001	2.03341e-07
ENSG00000260418.1	AL023284.4	7.29035	2.5411	4.00722e-09
ENSG00000137077.6	CCL21	2087.82	2.5526	5.04541e-07
ENSG00000260816.2	AC027279.1	7.30435	2.57388	1.32667e-10
ENSG00000238741.1	SCARNA7	5.04653	2.61795	7.33934e-07
ENSG00000266835.4	GAPLINC	17.2336	2.62758	6.93962e-08
ENSG00000185559.12	DLK1	905.585	2.66105	9.31364e-05
ENSG00000257464.1	AC125611.1	23.8273	2.66214	6.84323e-10
ENSG00000237887.1	RPL23AP32	8.94246	2.68654	1.32667e-10
ENSG00000171004.16	HS6ST2	36.1598	2.71423	7.01402e-07
ENSG00000164935.5	DCSTAMP	246.48	2.83554	1.00589e-05
ENSG00000108702.3	CCL1	21.4677	2.90963	7.5732e-06
ENSG00000176046.8	NUPR1	4551.19	2.96319	1.13888e-10
ENSG00000242142.1	SERBP1P3	4.83659	3.05044	2.0332e-07
ENSG00000231373.1	GNA14-AS1	7.75067	3.10145	1.64852e-06
ENSG00000225365.1	AC078942.1	6.59216	3.20517	6.22106e-08
ENSG00000212093.1		6.56998	3.57861	2.84474e-09
ENSG00000221083.1	RF00599	5.23367	3.64283	7.22221e-11
ENSG00000162897.13	FCAMR	23.077	3.71519	5.4392e-07
