## Supplementary Table S2 for "Integrated molecular analysis reveals two distinct subtypes of pure seminoma of the testis"

### Sheet: Sheet1
229 differentially expressed genes identified using the whole (non-filteres) set of genes
Log2FC < 0 refers to overexpression in Subtype1, Log2FC > 0 refers to overexpression in Subtype2
Ensembl ID	Gene name	baseMean	log2FoldChange	Adj P-value
ENSG00000007350.15	TKTL1	12767	-2.58364	0.000160657
ENSG00000229807.8	XIST	7393.42	-2.07842	2.93482e-12
ENSG00000211947.2	IGHV3-21	2509.37	-2.08476	0.000170449
ENSG00000147381.10	MAGEA4	1731.84	-2.12335	0.00274353
ENSG00000211976.2	IGHV3-73	871.072	-2.04327	0.000684038
ENSG00000274576.2	IGHV2-70	724.262	-2.4847	3.20677e-05
ENSG00000223350.2	IGLV9-49	457.486	-2.63901	6.21552e-05
ENSG00000189401.2	OTUD6A	339.265	-2.01905	0.00445781
ENSG00000189056.12	RELN	336.996	-2.16314	1.46197e-05
ENSG00000149948.12	HMGA2	201.219	-2.64279	0.000159599
ENSG00000231560.1	CLEC12A-AS1	191.562	-2.3949	1.61098e-05
ENSG00000211935.3	IGHV1-3	170.051	-2.51299	0.000567403
ENSG00000185900.8	POMK	157.66	-2.20695	9.48409e-15
ENSG00000151952.13	TMEM132D	152.061	-2.49209	3.77848e-07
ENSG00000221867.7	MAGEA3	137.471	-2.95464	1.33325e-05
ENSG00000227473.1	TSSK5P	130.487	-2.04971	2.14682e-13
ENSG00000254198.1	AC113191.1	117.014	-2.17391	1.65962e-12
ENSG00000165646.10	SLC18A2	114.131	-2.19997	6.08414e-07
ENSG00000249310.2	APOBEC3B-AS1	91.9823	-2.37714	1.34914e-07
ENSG00000270246.3		77.9465	-2.00738	2.10876e-07
ENSG00000197172.9	MAGEA6	66.534	-2.36243	0.000394101
ENSG00000204767.3	FAM196B	63.9522	-2.0626	1.07367e-07
ENSG00000176244.6	ACBD7	63.1392	-2.05102	1.1166e-09
ENSG00000280230.1		56.1129	-2.0588	0.000588615
ENSG00000254277.1	AC009446.1	55.5752	-2.4277	0.00124758
ENSG00000227269.1	AL162427.1	52.7542	-2.81406	3.02653e-08
ENSG00000246145.1	RRS1-AS1	46.404	-2.07397	5.19178e-08
ENSG00000256973.1	AC053513.1	45.454	-3.03211	1.80349e-12
ENSG00000234536.1		42.3148	-2.04215	1.09258e-09
ENSG00000186479.4	RGS7BP	42.1881	-2.25206	2.49647e-09
ENSG00000253274.1	IGHV1-67	42.0781	-2.07436	0.00165527
ENSG00000242731.3	FAM86LP	40.189	-2.33488	7.74821e-10
ENSG00000275529.1	SNORD116-4	38.447	-2.01006	1.67103e-08
ENSG00000255356.2	AC007536.1	36.2848	-2.94196	9.40308e-07
ENSG00000233087.6	RAB6D	32.9277	-2.22752	2.38622e-10
ENSG00000231811.2	AL159166.1	30.7531	-2.56162	3.32609e-11
ENSG00000198414.5	TATDN2P1	30.5905	-2.99307	2.84457e-09
ENSG00000279646.1		29.7028	-2.45277	3.74123e-05
ENSG00000170925.3	TEX13B	26.4147	-2.31167	4.34093e-05
ENSG00000135346.7	CGA	25.3797	-5.74972	0.00361736
ENSG00000101292.7	PROKR2	24.9202	-2.79985	7.9395e-08
ENSG00000235760.3	AC138655.1	24.7223	-2.25068	1.48027e-10
ENSG00000242419.4	PCDHGC4	24.5288	-2.4112	3.39093e-13
ENSG00000280061.1	AC011504.1	22.8212	-2.84228	1.1515e-06
ENSG00000254339.4	AC064802.1	21.6002	-2.87739	5.77388e-06
ENSG00000254547.1	AC036111.1	20.4565	-2.50514	2.77675e-06
ENSG00000230524.7	COL6A4P1	19.7495	-2.42898	2.12024e-08
ENSG00000235592.1	AC004674.2	19.4952	-2.2051	3.55918e-06
ENSG00000274524.1		18.0621	-2.76248	5.58127e-07
ENSG00000166634.5	SERPINB12	15.6876	-4.63942	3.91898e-11
ENSG00000248103.1	AC008443.3	14.7301	-2.21395	9.35358e-05
ENSG00000253709.1	IGHV1-14	14.4565	-2.68366	0.000217663
ENSG00000237838.1	AC092422.1	14.1762	-2.09414	0.000164537
ENSG00000271580.1	AL583832.1	13.5437	-2.1149	4.33883e-12
ENSG00000269662.1	BNIP3P39	13.2781	-2.39861	2.14682e-13
ENSG00000267245.1	AC008805.1	13.0293	-2.37153	1.58137e-12
ENSG00000236983.1		12.9364	-3.75284	2.36173e-12
ENSG00000278130.1	AL591424.3	11.5462	-2.63993	1.06654e-09
ENSG00000264956.1	AC138761.4	11.0397	-2.04636	9.11587e-05
ENSG00000240665.1	LSP1P2	10.8822	-2.31781	1.98153e-06
ENSG00000275130.1	AL592227.1	10.7759	-2.25158	1.21068e-06
ENSG00000237464.1	AL031663.2	10.4543	-2.20652	1.68751e-06
ENSG00000268750.5	AC010522.1	10.0802	-2.44801	8.65366e-13
ENSG00000238040.1	SALL4P2	10.0187	-2.6766	5.23305e-05
ENSG00000198804.2	MT-CO1	649158	2.63953	8.97904e-15
ENSG00000198886.2	MT-ND4	622819	2.33775	1.08466e-12
ENSG00000198712.1	MT-CO2	358940	2.36702	6.45492e-13
ENSG00000198938.2	MT-CO3	327201	2.6543	5.77517e-15
ENSG00000198727.2	MT-CYB	321933	2.47321	1.03891e-12
ENSG00000198763.3	MT-ND2	234443	2.49383	1.99752e-14
ENSG00000210082.2	MT-RNR2	226433	2.68804	2.14682e-13
ENSG00000198899.2	MT-ATP6	199927	2.53999	1.99752e-14
ENSG00000198786.2	MT-ND5	176384	2.28973	1.15574e-10
ENSG00000198888.2	MT-ND1	159337	2.63463	1.12283e-14
ENSG00000198840.2	MT-ND3	74473.2	2.88705	2.71426e-17
ENSG00000212907.2	MT-ND4L	61342.1	2.31608	1.70799e-10
ENSG00000198695.2	MT-ND6	56802.3	2.3698	2.19049e-11
ENSG00000211459.2	MT-RNR1	38084.3	2.76044	5.2936e-15
ENSG00000228253.1	MT-ATP8	34683	2.59439	5.06741e-13
ENSG00000133063.14	CHIT1	22933.4	2.14897	0.0042387
ENSG00000248527.1	MTATP6P1	20844.2	2.51373	1.35712e-11
ENSG00000107317.10	PTGDS	14967.6	2.0974	1.04622e-06
ENSG00000179344.15	HLA-DQB1	13794.6	2.12349	4.61947e-09
ENSG00000102265.10	TIMP1	13626.1	2.09109	1.22181e-11
ENSG00000225630.1	MTND2P28	8619.78	2.22894	3.52792e-07
ENSG00000237973.1	MTCO1P12	8011.52	2.74773	1.0144e-07
ENSG00000172724.10	CCL19	7179	2.06518	3.59016e-06
ENSG00000163191.5	S100A11	6781.82	2.05263	1.0471e-13
ENSG00000165140.8	FBP1	4512.74	2.54035	2.82084e-06
ENSG00000176046.8	NUPR1	4395.72	2.99664	3.38869e-12
ENSG00000197956.8	S100A6	4198.01	2.30626	1.57914e-14
ENSG00000247627.2	MTND4P12	4155.66	2.3006	8.4472e-05
ENSG00000210196.2	MT-TP	2967.2	3.04782	6.62036e-16
ENSG00000143387.11	CTSK	2763.1	2.03122	1.97159e-06
ENSG00000227507.2	LTB	2647.63	2.03039	8.12095e-09
ENSG00000137077.6	CCL21	1914.71	2.29645	3.62075e-06
ENSG00000204482.9	LST1	1479.04	2.15928	5.87068e-11
ENSG00000179593.14	ALOX15B	1373.67	2.48105	1.51323e-05
ENSG00000166523.6	CLEC4E	1271.71	2.09591	8.20897e-06
ENSG00000185559.12	DLK1	986.911	2.70626	7.81451e-05
ENSG00000166920.9	C15orf48	796.275	2.20823	9.34719e-07
ENSG00000104783.10	KCNN4	699.067	2.02641	7.53096e-12
ENSG00000019169.10	MARCO	655.73	2.13242	0.00129158
ENSG00000188599.16	NPIPP1	621.242	2.01506	7.70781e-17
ENSG00000185245.7	GP1BA	585.393	2.03555	2.22326e-06
ENSG00000158825.5	CDA	531.592	2.00836	1.78635e-09
ENSG00000198203.8	SULT1C2	513.77	2.03899	0.000100383
ENSG00000047457.12	CP	508.229	2.02368	0.000893391
ENSG00000248099.3	INSL3	502.479	3.61994	6.50433e-10
ENSG00000243955.4	GSTA1	494.266	3.1694	4.2279e-06
ENSG00000095970.15	TREM2	493.506	2.36309	1.45737e-08
ENSG00000165178.9	NCF1C	455.994	2.08915	5.55585e-09
ENSG00000064205.9	WISP2	429.496	3.21605	9.52797e-06
ENSG00000169495.4	HTRA4	412.348	2.40583	6.83263e-07
ENSG00000123689.5	G0S2	387.956	2.53084	1.99906e-12
ENSG00000224397.4	SMIM25	376.478	2.02372	1.11254e-05
ENSG00000117322.15	CR2	348.365	2.00206	0.000155724
ENSG00000251301.5	LINC02384	344.772	2.2845	2.02729e-09
ENSG00000118137.8	APOA1	336.57	2.25486	0.000231201
ENSG00000164530.12	PI16	331.116	2.18891	0.000101509
ENSG00000147465.10	STAR	328.403	2.17455	4.68558e-07
ENSG00000112299.7	VNN1	313.65	2.50257	1.35965e-05
ENSG00000183734.4	ASCL2	284.362	2.28167	2.41862e-12
ENSG00000225972.1	MTND1P23	282.461	6.28798	4.18931e-22
ENSG00000188257.9	PLA2G2A	281.994	2.64677	3.53899e-05
ENSG00000235385.1	LINC02154	249.098	2.40482	0.00108119
ENSG00000164935.5	DCSTAMP	236.231	2.82675	2.41907e-06
ENSG00000123999.4	INHA	230.137	2.55608	7.69015e-05
ENSG00000148344.10	PTGES	229.926	2.09717	3.95718e-12
ENSG00000143125.5	PROK1	218.647	3.48357	1.02432e-05
ENSG00000143546.8	S100A8	217.484	2.45209	2.08623e-09
ENSG00000144130.10	NT5DC4	205.596	2.28262	2.35435e-06
ENSG00000147378.10	FATE1	183.341	2.03337	0.00400336
ENSG00000181617.5	FDCSP	177.488	3.51748	0.000874522
ENSG00000202402.1	RF00019	171.732	2.30092	2.7671e-08
ENSG00000260135.5	MMP2-AS1	158.558	3.18143	1.84014e-10
ENSG00000141505.10	ASGR1	152.652	2.00556	1.14051e-08
ENSG00000164920.8	OSR2	149.803	2.03021	3.92431e-07
ENSG00000251676.1	SNHG27	147.019	2.57041	1.22927e-07
ENSG00000128218.7	VPREB3	140.071	2.33655	1.68568e-07
ENSG00000197180.2	AC244090.1	137.135	2.05153	7.27954e-12
ENSG00000236700.4	LINC01010	121.946	2.09205	0.00123457
ENSG00000166917.8	MIR202HG	120.647	2.06011	0.000393919
ENSG00000262902.1	MTCO1P40	112.317	3.23826	9.01855e-09
ENSG00000215861.5	AC245297.1	101.129	2.22542	4.32261e-07
ENSG00000158485.9	CD1B	99.7481	2.02147	0.00408507
ENSG00000116194.11	ANGPTL1	99.5955	2.0747	0.000262286
ENSG00000127324.7	TSPAN8	95.9747	2.36254	2.06151e-08
ENSG00000237181.1	AC147651.4	92.8736	2.08737	1.6468e-12
ENSG00000172137.17	CALB2	92.5951	2.69006	0.000204714
ENSG00000229344.1	MTCO2P12	92.4183	2.26455	3.54915e-11
ENSG00000130234.9	ACE2	86.9096	2.31138	0.00021199
ENSG00000224712.9	NPIPA3	85.2166	2.03002	6.26539e-06
ENSG00000256948.1	AC026369.3	84.3126	2.37073	1.12268e-05
ENSG00000231665.1	OGFOD1P1	81.9717	2.02804	5.9899e-10
ENSG00000182853.10	VMO1	81.2573	2.26558	1.1166e-09
ENSG00000261596.2	AC005632.2	80.5471	2.29125	1.31451e-12
ENSG00000204165.5	CXorf65	77.8856	2.44241	5.47344e-12
ENSG00000261040.5	WFDC21P	76.909	2.29982	2.63219e-09
ENSG00000223749.6	MIR503HG	76.8354	2.00515	6.15321e-08
ENSG00000039537.12	C6	71.7733	2.20274	0.00107925
ENSG00000205057.4	CLLU1OS	70.0884	5.25627	8.23648e-05
ENSG00000198744.5	MTCO3P12	67.2079	2.73444	9.28715e-15
ENSG00000130948.8	HSD17B3	66.7231	2.52055	1.10814e-07
ENSG00000242048.3	AC093583.1	56.5365	2.14767	2.27068e-05
ENSG00000272666.1	U62317.2	54.5826	2.0188	7.99229e-12
ENSG00000164400.5	CSF2	50.8153	2.245	5.38658e-05
ENSG00000004848.6	ARX	50.0535	2.16682	9.86095e-06
ENSG00000272825.1	AL844908.1	49.4742	2.98348	1.60218e-15
ENSG00000223551.1	TMSB4XP4	46.0002	2.18176	1.58042e-15
ENSG00000101425.11	BPI	45.4515	2.21497	1.20595e-06
ENSG00000273017.1	AP000240.1	45.0575	2.17552	1.03891e-12
ENSG00000036565.13	SLC18A1	44.8779	2.17003	0.00020782
ENSG00000137976.7	DNASE2B	43.5455	2.1701	5.42202e-05
ENSG00000272990.1	AC084036.1	42.871	2.05834	1.5611e-12
ENSG00000258469.1	CHMP4BP1	42.4524	2.47245	1.7336e-11
ENSG00000273338.1	AC103591.3	40.7021	2.13517	1.45241e-09
ENSG00000205221.11	VIT	40.4095	2.25761	9.07964e-05
ENSG00000273341.1	AC004921.1	39.932	2.31367	1.23567e-09
ENSG00000132681.15	ATP1A4	38.255	2.00914	1.02592e-05
ENSG00000171004.16	HS6ST2	36.811	2.74185	3.06764e-07
ENSG00000277394.1		35.2951	3.1675	5.08771e-14
ENSG00000269028.3	MTRNR2L12	34.4089	3.03379	3.31907e-13
ENSG00000100558.7	PLEK2	34.2485	2.59643	2.24649e-11
ENSG00000251230.4	MIR3945HG	32.3131	2.80675	9.6491e-07
ENSG00000257017.7	HP	32.1796	3.70572	5.28152e-08
ENSG00000279396.1		31.3987	2.78977	2.31942e-17
ENSG00000135373.11	EHF	29.6952	2.0074	4.22399e-05
ENSG00000167359.8	OR51I1	29.4767	2.54414	9.84691e-05
ENSG00000137463.4	MGARP	28.436	2.63491	1.54257e-07
ENSG00000163734.4	CXCL3	27.3197	3.02374	4.82772e-12
ENSG00000257464.1	AC125611.1	25.3614	2.71776	1.35084e-10
ENSG00000214093.3	AL096701.1	24.707	2.14429	6.90216e-12
ENSG00000210140.1	MT-TC	24.3117	3.41179	1.22076e-14
ENSG00000259590.1	AC015660.2	23.1428	2.66943	2.84833e-05
ENSG00000253701.2		22.9026	2.03007	3.50989e-07
ENSG00000259040.4	BLOC1S5-TXNDC5	21.7618	2.19767	3.47032e-09
ENSG00000270906.1	MTND4P35	20.8143	2.21098	1.07247e-09
ENSG00000255921.1	AC026310.2	20.7076	2.62632	4.1874e-05
ENSG00000241666.2	AL031733.2	20.3544	3.13741	1.8282e-19
ENSG00000128422.14	KRT17	20.1885	2.57747	7.54532e-11
ENSG00000108702.3	CCL1	19.6918	2.76326	4.34735e-06
ENSG00000272555.1	AC009974.1	18.5641	2.90517	8.39882e-08
ENSG00000171658.7	NMRAL2P	18.5364	2.02014	8.44353e-05
ENSG00000173714.7	WFIKKN2	18.431	2.01859	0.00153922
ENSG00000272144.1	AC025171.4	18.2583	2.31423	1.50443e-13
ENSG00000230668.1	AL844175.1	17.0282	2.29438	9.04775e-05
ENSG00000244053.1	RPL13AP2	16.757	3.52056	1.33984e-17
ENSG00000229604.2	MTATP8P2	16.6475	4.02588	6.82808e-12
ENSG00000210049.1	MT-TF	16.4509	2.43331	0.00161417
ENSG00000266835.4	GAPLINC	16.0657	2.59891	2.28846e-09
ENSG00000170054.13	SERPINA9	15.7678	3.37241	0.000636397
ENSG00000134240.10	HMGCS2	15.5498	3.08478	0.00228668
ENSG00000224003.1	YES1P1	15.2806	3.34297	2.87613e-15
ENSG00000272839.1	AC011899.3	15.2591	2.21715	1.88615e-07
ENSG00000186188.9	FFAR4	15.2079	2.10987	1.86799e-05
ENSG00000163106.9	HPGDS	14.8674	2.45658	7.45247e-08
ENSG00000234906.7	APOC2	14.7348	2.0283	3.50692e-07
ENSG00000088002.10	SULT2B1	14.4082	2.00469	3.85414e-09
ENSG00000174236.3	REP15	14.229	2.12664	4.98495e-07
ENSG00000100362.11	PVALB	14.0423	2.33778	1.63994e-07
ENSG00000210144.1	MT-TY	13.9493	2.71412	3.59394e-12
ENSG00000276030.1	AC073534.1	13.7575	2.07528	1.22041e-11
ENSG00000202538.1	RNU4-2	13.6609	2.57625	4.39575e-11
ENSG00000016402.11	IL20RA	13.6368	2.52684	2.84711e-05
ENSG00000210195.2	MT-TT	12.6748	3.45767	4.97505e-09
ENSG00000252835.1	SCARNA21	11.9208	2.76355	5.25612e-10
ENSG00000234705.1	HMGA1P4	11.6306	2.66346	2.79155e-14
ENSG00000277999.1	AC009093.6	11.5578	2.06844	8.83348e-12
