## Supplementary Table S3 for "Integrated molecular analysis reveals two distinct subtypes of pure seminoma of the testis"

### Sheet: GSEA
Hallmark Gene Set	Number of top 1000 DEGs	Gene set size	Proportion of top 1000 DEGs in a gene set	NES	FDR q-val	Subtype
MITOTIC_SPINDLE	17	199	8.54271	-1.86431	0.001	1
G2M_CHECKPOINT	10	200	5	-1.86201	0.0005	1
E2F_TARGETS	9	200	4.5	-1.76398	0.00180112	1
REACTIVE_OXYGEN_SPECIES_PATHWAY	7	49	14.2857	1.88447	9.32e-05	2
OXIDATIVE_PHOSPHORYLATION	27	200	13.5	1.88806	0.000104	2
TNFA_SIGNALING_VIA_NFKB	24	200	12	2.07573	0	2
ALLOGRAFT_REJECTION	21	199	10.5528	2.17905	0	2
P53_PATHWAY	21	200	10.5	1.72809	0.000469	2
XENOBIOTIC_METABOLISM	20	198	10.101	1.85756	7.77e-05	2
DNA_REPAIR	15	149	10.0671	1.5035	0.00912361	2
IL6_JAK_STAT3_SIGNALING	8	87	9.1954	2.04931	0	2
COMPLEMENT	18	199	9.04523	1.93304	0	2
KRAS_SIGNALING_UP	18	199	9.04523	1.67736	0.000937	2
INTERFERON_GAMMA_RESPONSE	18	200	9	2.15539	0	2
COAGULATION	11	134	8.20896	1.94708	0	2
INTERFERON_ALPHA_RESPONSE	7	97	7.21649	1.89953	0	2
APOPTOSIS	11	161	6.8323	1.89592	0.000116	2
IL2_STAT5_SIGNALING	13	198	6.56566	1.72296	0.000406	2
EPITHELIAL_MESENCHYMAL_TRANSITION	13	199	6.53266	1.72533	0.000435	2
INFLAMMATORY_RESPONSE	12	199	6.03015	1.86541	8.47e-05	2
MYOGENESIS	11	199	5.52764	1.63325	0.00180793	2
HYPOXIA	11	199	5.52764	1.49853	0.00925242	2
BILE_ACID_METABOLISM	6	112	5.35714	1.52544	0.0074321	2
UV_RESPONSE_UP	8	158	5.06329	1.64971	0.0014367	2

### Sheet: E2F_checkpoint
Gene symbol	TITLE	RANK IN GENE LIST	RANK METRIC SCORE	CORE ENRICHMENT
PRKDC	protein kinase, DNA-activated, catalytic subunit [Source:HGNC Symbol;Acc:HGNC:9413]	28298	-12.3297	Yes
SMC1A	structural maintenance of chromosomes 1A [Source:HGNC Symbol;Acc:HGNC:11111]	28255	-9.35895	Yes		Green - HR repair genes
NUP153	nucleoporin 153 [Source:HGNC Symbol;Acc:HGNC:8062]	28201	-8.31335	Yes
STAG1	stromal antigen 1 [Source:HGNC Symbol;Acc:HGNC:11354]	28199	-8.31075	Yes
BRCA2	BRCA2 DNA repair associated [Source:HGNC Symbol;Acc:HGNC:1101]	28067	-7.06084	Yes
GINS4	GINS complex subunit 4 [Source:HGNC Symbol;Acc:HGNC:28226]	27917	-5.99214	Yes
BRMS1L	BRMS1 like transcriptional repressor [Source:HGNC Symbol;Acc:HGNC:20512]	27716	-5.16104	Yes
MCM4	minichromosome maintenance complex component 4 [Source:HGNC Symbol;Acc:HGNC:6947]	27715	-5.15606	Yes
MCM2	minichromosome maintenance complex component 2 [Source:HGNC Symbol;Acc:HGNC:6944]	27711	-5.13857	Yes
TMPO	thymopoietin [Source:HGNC Symbol;Acc:HGNC:11875]	27409	-4.40074	Yes
RFC1	replication factor C subunit 1 [Source:HGNC Symbol;Acc:HGNC:9969]	27322	-4.24505	Yes
TIMELESS	timeless circadian regulator [Source:HGNC Symbol;Acc:HGNC:11813]	27257	-4.10887	Yes
SMC4	structural maintenance of chromosomes 4 [Source:HGNC Symbol;Acc:HGNC:14013]	27256	-4.10843	Yes
MMS22L	MMS22 like, DNA repair protein [Source:HGNC Symbol;Acc:HGNC:21475]	27179	-3.98212	Yes
DIAPH3	diaphanous related formin 3 [Source:HGNC Symbol;Acc:HGNC:15480]	27096	-3.86466	Yes
GSPT1	G1 to S phase transition 1 [Source:HGNC Symbol;Acc:HGNC:4621]	27058	-3.81554	Yes
WEE1	WEE1 G2 checkpoint kinase [Source:HGNC Symbol;Acc:HGNC:12761]	26896	-3.57255	Yes
MCM7	minichromosome maintenance complex component 7 [Source:HGNC Symbol;Acc:HGNC:6950]	26888	-3.56247	Yes
NBN	nibrin [Source:HGNC Symbol;Acc:HGNC:7652]	26811	-3.44155	Yes
SSRP1	structure specific recognition protein 1 [Source:HGNC Symbol;Acc:HGNC:11327]	26805	-3.43813	Yes
USP1	ubiquitin specific peptidase 1 [Source:HGNC Symbol;Acc:HGNC:12607]	26709	-3.33935	Yes
NCAPD2	non-SMC condensin I complex subunit D2 [Source:HGNC Symbol;Acc:HGNC:24305]	26686	-3.31325	Yes
SMC6	structural maintenance of chromosomes 6 [Source:HGNC Symbol;Acc:HGNC:20466]	26681	-3.30911	Yes
CIT	citron rho-interacting serine/threonine kinase [Source:HGNC Symbol;Acc:HGNC:1985]	26667	-3.29739	Yes
CDK4	cyclin dependent kinase 4 [Source:HGNC Symbol;Acc:HGNC:1773]	26628	-3.24893	Yes
NOLC1	nucleolar and coiled-body phosphoprotein 1 [Source:HGNC Symbol;Acc:HGNC:15608]	26609	-3.21519	Yes
PNN	pinin, desmosome associated protein [Source:HGNC Symbol;Acc:HGNC:9162]	26444	-3.02984	Yes
DLGAP5	DLG associated protein 5 [Source:HGNC Symbol;Acc:HGNC:16864]	26283	-2.87726	Yes
NUDT21	nudix hydrolase 21 [Source:HGNC Symbol;Acc:HGNC:13870]	26254	-2.85668	Yes
PDS5B	PDS5 cohesin associated factor B [Source:HGNC Symbol;Acc:HGNC:20418]	26161	-2.77756	Yes
XPO1	exportin 1 [Source:HGNC Symbol;Acc:HGNC:12825]	26141	-2.75312	Yes
NUP205	nucleoporin 205 [Source:HGNC Symbol;Acc:HGNC:18658]	26123	-2.73767	Yes
DNMT1	DNA methyltransferase 1 [Source:HGNC Symbol;Acc:HGNC:2976]	26057	-2.68604	Yes
PRIM2	DNA primase subunit 2 [Source:HGNC Symbol;Acc:HGNC:9370]	25950	-2.59587	Yes
KIF4A	kinesin family member 4A [Source:HGNC Symbol;Acc:HGNC:13339]	25880	-2.54466	Yes
HMGA1	high mobility group AT-hook 1 [Source:HGNC Symbol;Acc:HGNC:5010]	25876	-2.54263	Yes
ESPL1	extra spindle pole bodies like 1, separase [Source:HGNC Symbol;Acc:HGNC:16856]	25811	-2.4982	Yes
MSH2	mutS homolog 2 [Source:HGNC Symbol;Acc:HGNC:7325]	25741	-2.44516	Yes
GINS1	GINS complex subunit 1 [Source:HGNC Symbol;Acc:HGNC:28980]	25727	-2.43628	Yes
IPO7	importin 7 [Source:HGNC Symbol;Acc:HGNC:9852]	25682	-2.39662	Yes
RRM2	ribonucleotide reductase regulatory subunit M2 [Source:HGNC Symbol;Acc:HGNC:10452]	25568	-2.32069	Yes
PLK4	polo like kinase 4 [Source:HGNC Symbol;Acc:HGNC:11397]	25485	-2.26482	Yes
CDCA8	cell division cycle associated 8 [Source:HGNC Symbol;Acc:HGNC:14629]	25482	-2.26234	Yes
RPA1	replication protein A1 [Source:HGNC Symbol;Acc:HGNC:10289]	25457	-2.24433	Yes
CDC25A	cell division cycle 25A [Source:HGNC Symbol;Acc:HGNC:1725]	25375	-2.18766	Yes
RACGAP1	Rac GTPase activating protein 1 [Source:HGNC Symbol;Acc:HGNC:9804]	25126	-2.03116	Yes
PMS2	PMS1 homolog 2, mismatch repair system component [Source:HGNC Symbol;Acc:HGNC:9122]	25074	-1.99391	Yes
TUBB	tubulin beta class I [Source:HGNC Symbol;Acc:HGNC:20778]	25013	-1.96373	Yes
TRA2B	transformer 2 beta homolog [Source:HGNC Symbol;Acc:HGNC:10781]	25005	-1.96086	Yes
RAD51AP1	RAD51 associated protein 1 [Source:HGNC Symbol;Acc:HGNC:16956]	24971	-1.93869	Yes
SMC3	structural maintenance of chromosomes 3 [Source:HGNC Symbol;Acc:HGNC:2468]	24946	-1.92846	Yes
BARD1	BRCA1 associated RING domain 1 [Source:HGNC Symbol;Acc:HGNC:952]	24930	-1.91675	Yes
MAD2L1	mitotic arrest deficient 2 like 1 [Source:HGNC Symbol;Acc:HGNC:6763]	24884	-1.89203	Yes
XRCC6	X-ray repair cross complementing 6 [Source:HGNC Symbol;Acc:HGNC:4055]	24858	-1.87732	Yes
RAD50	RAD50 double strand break repair protein [Source:HGNC Symbol;Acc:HGNC:9816]	24702	-1.79816	Yes
CSE1L	chromosome segregation 1 like [Source:HGNC Symbol;Acc:HGNC:2431]	24687	-1.79059	Yes
MLH1	mutL homolog 1 [Source:HGNC Symbol;Acc:HGNC:7127]	24638	-1.7702	Yes
AURKA	aurora kinase A [Source:HGNC Symbol;Acc:HGNC:11393]	24622	-1.76202	Yes
TOP2A	DNA topoisomerase II alpha [Source:HGNC Symbol;Acc:HGNC:11989]	24584	-1.74567	Yes
HUS1	HUS1 checkpoint clamp component [Source:HGNC Symbol;Acc:HGNC:5309]	24579	-1.74445	Yes
BUB1B	BUB1 mitotic checkpoint serine/threonine kinase B [Source:HGNC Symbol;Acc:HGNC:1149]	24505	-1.7107	Yes
DEPDC1	DEP domain containing 1 [Source:HGNC Symbol;Acc:HGNC:22949]	24177	-1.57209	Yes
DCLRE1B	DNA cross-link repair 1B [Source:HGNC Symbol;Acc:HGNC:17641]	24038	-1.51733	Yes
RFC2	replication factor C subunit 2 [Source:HGNC Symbol;Acc:HGNC:9970]	24010	-1.50529	Yes
MYBL2	MYB proto-oncogene like 2 [Source:HGNC Symbol;Acc:HGNC:7548]	23772	-1.40026	Yes
TCF19	transcription factor 19 [Source:HGNC Symbol;Acc:HGNC:11629]	23699	-1.37687	Yes
EIF2S1	eukaryotic translation initiation factor 2 subunit alpha [Source:HGNC Symbol;Acc:HGNC:3265]	23694	-1.37475	Yes
ING3	inhibitor of growth family member 3 [Source:HGNC Symbol;Acc:HGNC:14587]	23651	-1.35805	Yes
PLK1	polo like kinase 1 [Source:HGNC Symbol;Acc:HGNC:9077]	23622	-1.34515	Yes
RAN	RAN, member RAS oncogene family [Source:HGNC Symbol;Acc:HGNC:9846]	23182	-1.19002	Yes
CTPS1	CTP synthase 1 [Source:HGNC Symbol;Acc:HGNC:2519]	23136	-1.17856	Yes
NOP56	NOP56 ribonucleoprotein [Source:HGNC Symbol;Acc:HGNC:15911]	23127	-1.17398	Yes
ORC2	origin recognition complex subunit 2 [Source:HGNC Symbol;Acc:HGNC:8488]	23043	-1.14821	Yes
KIF18B	kinesin family member 18B [Source:HGNC Symbol;Acc:HGNC:27102]	23027	-1.14136	Yes
RFC3	replication factor C subunit 3 [Source:HGNC Symbol;Acc:HGNC:9971]	22981	-1.12429	Yes
CCNB2	cyclin B2 [Source:HGNC Symbol;Acc:HGNC:1580]	22909	-1.10365	Yes
KPNA2	karyopherin subunit alpha 2 [Source:HGNC Symbol;Acc:HGNC:6395]	22906	-1.10276	Yes
PPM1D	protein phosphatase, Mg2+/Mn2+ dependent 1D [Source:HGNC Symbol;Acc:HGNC:9277]	22890	-1.09852	Yes
BRCA1	BRCA1 DNA repair associated [Source:HGNC Symbol;Acc:HGNC:1100]	22831	-1.07977	Yes
HELLS	helicase, lymphoid specific [Source:HGNC Symbol;Acc:HGNC:4861]	22829	-1.07943	Yes
LBR	lamin B receptor [Source:HGNC Symbol;Acc:HGNC:6518]	22809	-1.07097	Yes
RAD21	RAD21 cohesin complex component [Source:HGNC Symbol;Acc:HGNC:9811]	22737	-1.04866	Yes
CDKN1B	cyclin dependent kinase inhibitor 1B [Source:HGNC Symbol;Acc:HGNC:1785]	22632	-1.01882	Yes
ILF3	interleukin enhancer binding factor 3 [Source:HGNC Symbol;Acc:HGNC:6038]	22487	-0.977561	Yes
PRDX4	peroxiredoxin 4 [Source:HGNC Symbol;Acc:HGNC:17169]	22444	-0.965379	Yes
MCM6	minichromosome maintenance complex component 6 [Source:HGNC Symbol;Acc:HGNC:6949]	22416	-0.95757	Yes
MCM5	minichromosome maintenance complex component 5 [Source:HGNC Symbol;Acc:HGNC:6948]	22249	-0.911839	Yes
POLD2	DNA polymerase delta 2, accessory subunit [Source:HGNC Symbol;Acc:HGNC:9176]	22209	-0.901785	Yes
LMNB1	lamin B1 [Source:HGNC Symbol;Acc:HGNC:6637]	22195	-0.896296	Yes
CTCF	CCCTC-binding factor [Source:HGNC Symbol;Acc:HGNC:13723]	22113	-0.877687	Yes
SYNCRIP	synaptotagmin binding cytoplasmic RNA interacting protein [Source:HGNC Symbol;Acc:HGNC:16918]	22058	-0.865804	Yes
